# A Genome Scale Transcriptional Regulatory Model of the Human Placenta

**DOI:** 10.1101/2022.09.27.509541

**Authors:** Alison Paquette, Kylia Ahuna, Yeon Mi Hwang, Jocelynn Pearl, Hanna Liao, Paul Shannon, Leena Kadam, Samantha Lapehn, Matthew Bucher, Ryan Roper, Cory Funk, James MacDonald, Theo Bammler, Priyanka Baloni, Heather Brockway, W. Alex Mason, Nicole Bush, Kaja Z Lewinn, Catherine J Karr, John Stamatoyannopoulos, Louis J Muglia, Helen Jones, Yoel Sadovsky, Leslie Myatt, Sheela Sathyanarayana, Nathan D. Price, program collaborators for Environmental influences on Child Health Outcomes

## Abstract

Gene regulation is essential to placental function and fetal development. We report a genome-scale transcriptional regulatory network (TRN) of the human placenta built using digital genomic footprinting and transcriptomic data. We integrated 475 transcriptomes and 12 DNase hypersensitivity datasets from placental samples to globally and quantitatively map transcription factor (TF)-target gene interactions. In an independent dataset, the TRN model predicted target gene expression with an out of sample R^2^ value greater than 0.25 for 74% of target genes. We performed siRNA knockdowns of 4 TFs and achieved concordance between the predicted gene targets in our TRN and differences in expression of knockdowns with an accuracy of >0.7 for 3 of the 4 TFs. Our final model contained 113,158 interactions across 391 TFs and 7,712 target genes and is publicly available. We identified six TFs which were significantly enriched as regulators for genes previously associated with preterm birth.
