## Supplemental Data 1 for "A Genome Scale Transcriptional Regulatory Model of the Human Placenta"

### Sheet: Sheet1
Supplemental Table S1: Summary of Parameterization variables tested in Models constructed in Training and Testing Datasets
	Model Parameters			Model Size					Results of LASSO Regression on Testing Dataset
Model ID	Max TFs	Correlation Cutoff	Enhancers	Number of Interactions	Number of TFs	Number of Target Genes	Median Module Size	Maximum Module Size	Significant Correlations*	OOSR2 Greater than 0.25	OOSR2 Greater than 0.5	Mean OOSR2
Model1	15	Median	Yes	180373	410	12094	297	2631	11342	0.66708	0.290747	0.366097
Model2	15	Median	No	198677	410	13319	297	2631	12510	0.670746	0.290209	0.366943
Model3	15	0.25	Yes	149609	403	10599	208	2194	10343	0.743372	0.330125	0.401015
Model4	15	0.5	Yes	29556	296	2874	44	663	2874	0.982255	0.705289	0.572911
Model5	10	Median	Yes	119729	410	12030	160	1813	11273	0.648628	0.268246	0.355406
Model6	20	Median	Yes	120694	410	12094	161.5	1818	11281	0.645857	0.266992	0.353759
*OOSR2=Out of Sample R squared; **Significant Correlations=P <0.05)
