## Supplemental Data 2 for "A Genome Scale Transcriptional Regulatory Model of the Human Placenta"

### Sheet: Sheet1
Supplemental Table S2: Summary of Null Models compared to reference models constructed in Training and Testing Datasets
Model ID	TF Motifs	Correlations	Model Strategy	Number of Interactions	Significant Correlations	OOSR2 Greater than 0.25	OOSR2 Greater than 0.5	Mean OOSR2
Model 1	Yes	> |Median Correlations|	Top 15 TFs for each TG	180373	11342	0.667	0.291	0.366
7. Motifs-BadCor	Yes	< |Median Correlations|	Randomly Sample 15 TFs	1100	1057	0.579	0.061	0.283
8. Null:NoMotifs-GoodCor	No	> |Median Correlations|	Randomly Sample 15 TFs	1784	983	0.032	0	0.079
9. Null:NoMotifs-BadCor	No	< |Median Correlations|	Randomly Sample 15 TFs	12070	11020	0.535	0.131	0.283
OOSR2=Out of Sample R squared; **Significant Correlations=P <0.05
