## Supplemental Data 3 for "A Genome Scale Transcriptional Regulatory Model of the Human Placenta"

### Sheet: Sheet1
Supplemental Table S3: Results of Tukey test of differences in out of sample R2 for each gene in testing dataset.
Models Being Compared		Adjusted P
Model1	Model2	0.999995
Model1	Model3	0
Model1	Model4	0
Model1	Model5	0.0008095
Model1	Model6	3.73e-05
Model1	Model7	0
Model1	Model8	0
Model1	Model9	0
Model2	Model3	0
Model2	Model4	0
Model2	Model5	0.0001071
Model2	Model6	3.3e-06
Model2	Model7	0
Model2	Model8	0
Model2	Model9	0
Model3	Model4	0
Model3	Model5	0
Model3	Model6	0
Model3	Model7	0
Model3	Model8	0
Model3	Model9	0
Model4	Model5	0
Model4	Model6	0
Model4	Model7	0
Model4	Model8	0
Model4	Model9	0
Model5	Model6	0.999296
Model5	Model7	0
Model5	Model8	0
Model5	Model9	0
Model6	Model7	0
Model6	Model8	0
Model6	Model9	0
Model7	Model8	1
Model7	Model9	0
Model8	Model9	0
