## Supplemental Data 4 for "A Genome Scale Transcriptional Regulatory Model of the Human Placenta"

### Sheet: Sheet1
Supplemental Table S4: Summary of Regulon (TF) Size based on Network Measures
TF	Placenta Gene	Degree Centrality	Closeness Centrality	Eigenvector Centrality	Kleinberg Hub
SP1	NO	2171	6.49519e-05	1	0.707037
SMAD4	NO	1530	6.18927e-05	0.777399	0.769761
SP3	NO	1676	6.24337e-05	0.770003	0.598874
CTCF	NO	1705	6.43708e-05	0.769602	0.740395
STAT5B	NO	1722	6.61507e-05	0.660935	0.562773
NR2C2	NO	1530	5.96516e-05	0.642905	0.285898
CLOCK	NO	1360	5.77701e-05	0.630451	0.756726
YBX1	NO	1664	6.30756e-05	0.618197	1.67021e-14
GABPA	NO	1224	5.72377e-05	0.597081	0.638448
EPAS1	NO	1147	5.88789e-05	0.547546	0.722991
TFAP2A	YES	1255	6.06759e-05	0.522633	0.587552
TBX3	NO	1165	5.93613e-05	0.488486	0.562
NFAT5	NO	1041	5.80518e-05	0.483067	0.825521
ETV3	NO	863	5.65163e-05	0.480557	0.86535
PURA	NO	928	5.65227e-05	0.4727	0.790255
AHR	YES	982	5.73394e-05	0.399453	0.545369
POU2F1	NO	700	5.76602e-05	0.381215	0.851762
THAP5	NO	769	5.57631e-05	0.38043	0.677748
ELK3	NO	1544	6.2383e-05	0.346312	0.251697
RORA	NO	683	5.29773e-05	0.321633	6.78523e-15
TEAD3	NO	986	5.85754e-05	0.321284	9.91688e-15
MAFF	YES	973	6.11621e-05	0.30189	0.400807
RFX5	NO	847	6.13309e-05	0.301427	0.522605
ETS1	NO	1437	5.99952e-05	0.299845	0.197158
MTF1	NO	638	5.71723e-05	0.298787	0.659929
ZNF148	NO	649	5.44366e-05	0.297745	0.60959
ESRRG	YES	735	5.88305e-05	0.290931	0.445075
PLAG1	NO	635	5.45375e-05	0.283405	0.665659
ATF1	NO	749	6.02047e-05	0.279459	0.640208
ELF1	NO	547	5.46209e-05	0.265707	0.606153
ATF6	NO	543	5.55741e-05	0.263768	0.655188
E2F3	NO	1192	5.96979e-05	0.253341	0.224167
YY1	NO	498	5.48878e-05	0.251869	0.581531
MAFK	YES	746	5.997e-05	0.245337	0.454308
REST	NO	746	5.47555e-05	0.239463	0.451846
REL	NO	975	5.57103e-05	0.239394	0.268196
SPI1	NO	996	5.3775e-05	0.238931	1.04388e-14
ZNF24	NO	420	5.2776e-05	0.237516	0.762194
CREB3L2	YES	456	5.53679e-05	0.234759	0.699165
E2F4	NO	817	5.53495e-05	0.232522	0.337027
ETV4	NO	685	5.66797e-05	0.230106	0.512087
KLF6	NO	1234	5.75772e-05	0.2228	1.14827e-14
FLI1	NO	990	5.70353e-05	0.21964	0.143631
FOXO3	NO	621	5.62082e-05	0.216863	0.505888
E2F6	NO	576	5.92803e-05	0.214606	0.620451
GMEB1	NO	667	5.82581e-05	0.2138	0.391415
ZBTB7A	NO	589	5.58628e-05	0.204932	0.48077
ZEB1	NO	1056	5.49904e-05	0.204359	0.190088
MAFB	NO	933	5.6123e-05	0.20268	0.252613
NFIB	NO	1032	5.65547e-05	0.201344	0.203902
NR1H2	NO	971	5.63793e-05	0.200068	0.256085
HES1	NO	744	5.76635e-05	0.199811	0.356779
XBP1	NO	763	5.60161e-05	0.197085	0.261919
ELK4	NO	600	5.42888e-05	0.191862	0.497579
E2F1	NO	701	5.58005e-05	0.191477	0.368334
ETS2	NO	919	5.68569e-05	0.191117	0.250223
TWIST1	YES	681	5.79542e-05	0.190581	0.427157
ETV5	NO	502	5.56081e-05	0.183987	0.462466
GRHL1	NO	490	5.45464e-05	0.178566	0.452817
POU2F3	NO	555	5.79509e-05	0.173819	0.380458
KLF9	NO	903	5.36394e-05	0.173163	0.205786
CREB3	NO	738	5.41419e-05	0.171346	0.195414
MSX2	YES	750	5.06227e-05	0.167121	0.118752
ZNF384	NO	331	5.61073e-05	0.1663	0.751395
GRHL2	YES	311	5.83533e-05	0.166215	0.759628
KLF3	NO	746	5.27343e-05	0.165037	0.143056
STAT3	NO	816	5.47615e-05	0.162944	0.241931
FOXJ3	NO	366	5.66476e-05	0.159864	0.609941
PLAGL1	YES	830	5.44989e-05	0.158981	0.114294
MXI1	NO	578	5.29325e-05	0.151667	0.2283
HHEX	NO	551	5.53741e-05	0.149507	0.248006
SMAD3	NO	813	5.42182e-05	0.148162	0.170546
TEAD1	NO	758	5.27426e-05	0.148033	0.153541
SOX12	NO	516	5.67569e-05	0.147374	0.302595
ETV6	NO	513	5.66797e-05	0.145797	0.382076
BCL6	NO	414	5.35504e-05	0.141242	0.445038
RUNX1	NO	665	5.37317e-05	0.140568	0.230484
CREB5	NO	283	5.37143e-05	0.139495	0.543189
ARNT	NO	293	5.43863e-05	0.138813	0.458057
KLF10	NO	263	5.27537e-05	0.138686	0.552207
PATZ1	NO	516	5.27426e-05	0.137952	0.187984
HBP1	NO	251	5.49783e-05	0.137348	0.57211
NFATC2	NO	491	5.5571e-05	0.137067	0.265878
ZNF524	NO	556	5.52151e-05	0.132664	0.25399
NR2F2	NO	513	5.71886e-05	0.132541	0.296785
ZBTB33	NO	447	5.35733e-05	0.132474	0.417727
MEF2D	NO	208	5.51633e-05	0.128316	0.783365
NFIC	NO	666	5.43242e-05	0.127586	0.221209
ZBTB18	NO	163	5.50479e-05	0.126569	0.864606
PBX3	NO	535	5.55741e-05	0.126303	0.317833
FOSL2	NO	641	5.2776e-05	0.121641	0.175356
ZBTB7B	NO	397	5.37663e-05	0.120255	0.43031
ARID5B	NO	142	5.29241e-05	0.118753	0.736586
GCM1	YES	277	5.3496e-05	0.118203	0.348308
TCF4	NO	565	5.29045e-05	0.116845	0.22102
MGA	NO	251	5.0158e-05	0.116087	2.74019e-15
PPARD	NO	328	5.63444e-05	0.11455	0.411688
ELF3	NO	439	5.41126e-05	0.11455	0.301914
ESRRA	NO	495	5.37924e-05	0.113682	0.187272
JDP2	NO	449	5.33703e-05	0.113556	0.252473
ZSCAN4	NO	278	5.42682e-05	0.111976	0.373968
FOXN3	NO	574	4.85932e-05	0.109982	5.21941e-15
RARA	NO	494	5.31717e-05	0.10731	0.207107
MZF1	NO	347	5.14986e-05	0.105051	0.252634
PRDM4	NO	217	5.33447e-05	0.103455	0.634338
TFCP2L1	NO	661	5.22084e-05	0.103343	0.143672
ZNF143	NO	276	5.74152e-05	0.102855	0.518039
IKZF1	NO	444	5.35992e-05	0.100384	0.244073
RREB1	NO	160	5.16262e-05	0.0997389	0.5491
FOXK1	NO	462	5.38677e-05	0.0992168	0.220499
MYC	NO	365	5.35103e-05	0.0982304	0.15827
MEF2A	NO	493	5.16662e-05	0.0979136	4.95844e-15
TEAD4	NO	390	5.46986e-05	0.0978582	0.292337
DLX5	YES	305	5.29213e-05	0.0967626	0.314246
BATF	NO	243	5.35074e-05	0.0956513	0.398115
USF1	NO	304	5.48607e-05	0.094285	0.373488
MAF	NO	416	5.23204e-05	0.0930827	0.175833
THRA	NO	386	5.54908e-05	0.0920047	0.166685
RFX1	NO	230	5.34416e-05	0.0919793	0.502576
STAT5A	NO	200	5.28597e-05	0.0912716	0.405671
ELF2	NO	209	5.20779e-05	0.0904535	0.456608
STAT1	NO	427	5.26067e-05	0.0901681	0.233221
ATF3	NO	202	5.29157e-05	0.0896491	0.347233
BACH1	NO	303	5.2521e-05	0.0884464	0.335009
MEIS3	NO	271	6.08754e-05	0.0883635	0.53449
SOX4	NO	426	5.30701e-05	0.0882401	0.221929
NR3C1	NO	409	5.13084e-05	0.0864146	0.192024
ASCL2	YES	461	5.09217e-05	0.0859593	0.165885
FOXO1	NO	417	5.09424e-05	0.0858012	0.185839
STAT2	NO	462	5.16316e-05	0.0857538	0.165415
PKNOX1	NO	217	5.39287e-05	0.0855207	0.41848
ERG	NO	450	5.27732e-05	0.0847918	0.142795
ZNF281	NO	95	5.27371e-05	0.0847247	0.706824
NR2F6	NO	397	5.26316e-05	0.0841403	0.172599
SNAI2	NO	363	5.10673e-05	0.0832838	3.65359e-15
NFIX	NO	401	5.26233e-05	0.0832171	0.142052
E2F5	NO	351	5.42829e-05	0.0829991	0.302685
JUND	NO	379	5.40424e-05	0.0827045	0.20857
MEIS1	NO	356	5.09191e-05	0.0821651	0.223641
SREBF1	NO	168	5.32623e-05	0.0807235	0.518812
SP2	NO	178	5.2829e-05	0.0793199	0.435702
NRF1	NO	314	4.86003e-05	0.079182	3.13165e-15
THAP1	NO	171	5.22521e-05	0.0783228	0.462841
NFYA	NO	92	5.21186e-05	0.0773155	0.687747
KLF12	NO	423	4.95148e-05	0.0767601	3.65359e-15
NFKB1	NO	380	5.09944e-05	0.0766508	0.180572
IRF8	NO	340	5.22548e-05	0.0758893	0.223813
IRF3	NO	237	5.16662e-05	0.0756134	0.364757
FOXJ2	NO	400	4.87638e-05	0.0745527	3.91456e-15
CDC5L	NO	135	5.35934e-05	0.074224	0.476033
TBX20	NO	52	5.33333e-05	0.0729341	0.712044
LBX2	NO	83	5.54078e-05	0.0716074	0.707761
HIF1A	NO	250	5.19454e-05	0.0710252	0.233575
BBX	NO	78	5.15677e-05	0.0703555	0.662186
RFX7	NO	294	5.49964e-05	0.070002	0.23902
CEBPB	NO	277	5.13532e-05	0.0685608	0.157965
TFEB	NO	342	5.09684e-05	0.06847	0.15816
KLF4	NO	233	5.23478e-05	0.0682697	0.290611
ZBTB4	NO	332	5.0279e-05	0.0681364	0.161438
HLF	NO	190	5.46807e-05	0.0673955	0.367055
IRX2	NO	280	5.38445e-05	0.066975	0.209551
BHLHE40	NO	335	4.93267e-05	0.0656583	0.120604
TCF7L2	NO	328	4.9334e-05	0.0648581	0.14591
NPAS2	NO	90	5.53833e-05	0.0648063	0.526686
GATA2	NO	140	5.2367e-05	0.0636568	0.40495
TBX2	NO	313	5.15677e-05	0.063548	0.131339
NFE2L2	NO	244	5.23533e-05	0.0633856	0.272734
MYBL1	NO	23	5.36999e-05	0.0623134	0.799014
GATA3	NO	199	5.15703e-05	0.0620797	0.25592
NFATC1	NO	220	5.1406e-05	0.0620633	0.21874
NR3C2	NO	74	5.28961e-05	0.0604444	0.542566
SREBF2	NO	143	5.43508e-05	0.0600854	0.394262
JUN	NO	253	5.26399e-05	0.0600241	0.211795
MYBL2	NO	264	4.91256e-05	0.0591565	0.143751
PBX1	NO	282	5.25045e-05	0.0590339	0.192135
TP63	NO	438	4.84215e-05	0.0588325	4.69747e-15
CEBPG	NO	104	5.15013e-05	0.0584728	0.358266
ELF4	NO	343	5.0153e-05	0.058368	0.146096
DLX4	YES	155	5.3496e-05	0.0579283	0.358862
HEY1	NO	238	4.97785e-05	0.0570223	0.204678
HIC1	NO	309	5.03728e-05	0.0569966	0.182836
TFCP2	NO	109	5.38387e-05	0.0542645	0.357355
ZFHX3	NO	148	5.33276e-05	0.0531764	0.351574
FOXM1	NO	307	4.94438e-05	0.0528372	0.127685
GTF2I	NO	164	4.3592e-05	0.0526734	1.56582e-15
IKZF2	NO	84	4.88878e-05	0.0509934	8.48154e-16
HOXB7	NO	21	5.45554e-05	0.0509286	0.639055
NR2F1	NO	296	5.0388e-05	0.0508849	0.0937441
ZNF219	NO	95	5.30673e-05	0.0506888	0.432499
FOXF1	NO	211	5.22848e-05	0.0506456	0.209533
SOX13	NO	104	5.26565e-05	0.0502707	0.404392
KLF5	NO	87	5.12952e-05	0.0501906	0.37362
FOXO4	YES	312	4.8998e-05	0.0497603	0.121309
TGIF2	NO	181	5.45375e-05	0.0496348	0.168633
PPARA	NO	295	4.53947e-05	0.0493817	2.87067e-15
GMEB2	NO	134	5.57196e-05	0.0483817	0.272679
ATF4	NO	184	5.13743e-05	0.0479591	0.2062
ATF2	NO	146	5.13769e-05	0.0474589	0.246617
TFAP2C	YES	201	5.18834e-05	0.0466977	0.171792
TBX4	YES	281	5.51481e-05	0.0462605	0.159448
IRF9	NO	185	5.26843e-05	0.0452654	0.220959
ARNT2	NO	222	5.07949e-05	0.0452077	0.109513
NFYC	NO	229	4.73642e-05	0.0450148	2.21825e-15
RXRA	NO	262	5.0597e-05	0.0448013	0.12216
MYCN	YES	144	5.40745e-05	0.0447114	0.264054
TFDP1	NO	274	4.94951e-05	0.0444312	0.120678
DDIT3	NO	171	5.12111e-05	0.0439803	0.191392
MNT	NO	237	4.60299e-05	0.0436314	2.34873e-15
ZNF333	NO	35	5.39374e-05	0.0435389	0.519814
UBP1	NO	105	5.29101e-05	0.042224	0.295722
RFX3	NO	142	4.61212e-05	0.039709	1.43534e-15
RELB	NO	208	4.65224e-05	0.0396231	2.08776e-15
EBF1	NO	225	4.9373e-05	0.0388216	0.133215
CEBPA	NO	155	4.87496e-05	0.0385978	0.144054
PKNOX2	NO	151	5.13005e-05	0.0385571	0.206461
ZNF282	NO	95	5.4615e-05	0.0383165	0.318019
HLX	NO	118	5.05842e-05	0.0380577	0.199387
PRDM1	NO	238	4.81232e-05	0.0379238	2.47922e-15
NFIL3	NO	145	4.90725e-05	0.0374537	0.157424
BARX2	NO	259	4.71965e-05	0.0373495	2.47922e-15
NFIA	NO	182	5.08595e-05	0.0372317	0.157472
PPARG	NO	149	5.0958e-05	0.0370625	0.170453
MEOX2	NO	136	5.60444e-05	0.0369814	0.261074
TEAD2	NO	205	4.82695e-05	0.0360788	1.95728e-15
USF2	NO	216	4.55456e-05	0.0359486	2.08776e-15
ZNF354C	NO	52	4.96771e-05	0.0358434	0.343563
E2F7	NO	236	4.87068e-05	0.0351028	0.121447
GATA6	NO	136	4.99376e-05	0.0347137	0.176109
DLX6	YES	141	4.74541e-05	0.0346302	1.30485e-15
EBF3	NO	123	5.00751e-05	0.0345112	0.172353
BCL6B	NO	136	5.01706e-05	0.0343557	0.154098
VDR	NO	40	5.28793e-05	0.0343353	0.375421
MAFG	NO	132	5.07434e-05	0.0338304	0.187103
RBPJ	NO	175	4.49822e-05	0.0338031	1.69631e-15
PGR	NO	162	4.8771e-05	0.0334278	0.135883
TBP	NO	32	5.52029e-05	0.0332384	0.376481
THRB	NO	40	5.17813e-05	0.0331686	0.366188
ZNF410	NO	86	5.1878e-05	0.0329663	0.228985
HMGA1	NO	102	4.79409e-05	0.0329601	0.139493
ZNF274	NO	31	5.38097e-05	0.0327557	0.356156
HOXB4	NO	86	5.28011e-05	0.0327183	0.242039
LEF1	NO	105	5.20942e-05	0.0326998	0.183898
SNAI1	NO	96	5.30054e-05	0.0322592	0.232064
SOX14	YES	188	4.73911e-05	0.0316846	0.0964396
ZBED1	NO	33	5.52578e-05	0.0309876	0.35367
JUNB	NO	167	4.95344e-05	0.0307818	0.0996713
E2F2	NO	228	4.59474e-05	0.03063	1.95728e-15
MECOM	NO	127	5.00952e-05	0.0299843	0.165298
BHLHE41	NO	60	5.32141e-05	0.0296146	0.271626
TCF7	NO	102	5.19265e-05	0.0294459	0.208647
CREB1	NO	62	5.19886e-05	0.0288306	0.247514
NR1D1	NO	41	5.3135e-05	0.0287001	0.291409
HMBOX1	NO	50	5.00651e-05	0.0286395	0.287257
ARID5A	NO	51	5.13294e-05	0.0286257	0.272508
HOXB6	NO	41	5.47405e-05	0.0283702	0.287391
TAL1	NO	87	5.001e-05	0.0275873	0.182288
PAX8	NO	97	5.06227e-05	0.0271478	0.197279
FOXP1	NO	56	5.49209e-05	0.0271396	0.240224
SOX17	NO	130	5.05357e-05	0.0268457	0.147146
IRF6	NO	169	4.8158e-05	0.0267968	0.0886551
ZKSCAN1	NO	65	4.87948e-05	0.0265626	0.23702
RARB	NO	172	4.76781e-05	0.0261258	0.0723282
RUNX3	NO	170	4.47147e-05	0.0254975	1.69631e-15
HOXA10	NO	99	5.03347e-05	0.025361	0.144046
CREB3L1	NO	89	5.13663e-05	0.0253177	0.127311
FOXF2	NO	91	4.98281e-05	0.0252504	0.124792
E4F1	NO	110	4.77578e-05	0.0252453	0.0997938
STAT4	NO	43	5.1878e-05	0.025233	0.273524
TEF	NO	29	5.1143e-05	0.0250446	0.254542
GLI3	NO	89	4.52223e-05	0.0250442	6.52426e-16
HOXA11	NO	156	4.59137e-05	0.0248803	1.69631e-15
SOX18	NO	118	4.83957e-05	0.0245481	0.108856
HIC2	NO	125	4.90076e-05	0.0245106	0.0985599
CREM	NO	127	4.80261e-05	0.0243582	0.109273
EGR1	NO	76	5.16983e-05	0.0243289	0.188232
LHX4	NO	72	5.09528e-05	0.0240015	0.16899
ZNF8	NO	49	5.09398e-05	0.0238795	0.224915
CEBPD	NO	95	4.80284e-05	0.0229513	0.0945682
TBX5	YES	170	4.72144e-05	0.0229429	1.69631e-15
IRF1	NO	37	5.17679e-05	0.0228165	0.230565
HEY2	NO	120	4.82276e-05	0.022362	0.0886493
OVOL1	NO	27	5.19994e-05	0.0218998	0.224303
NR4A3	NO	99	4.901e-05	0.0217396	0.116135
CTCFL	NO	89	4.33971e-05	0.0210818	6.52426e-16
MSC	NO	78	4.97537e-05	0.020964	0.156548
HOXA13	NO	106	4.81533e-05	0.0205404	0.0944022
MAFA	NO	25	5.07074e-05	0.0202476	0.239447
FOXP4	NO	80	4.82021e-05	0.0202221	0.123009
FOXC1	NO	149	4.50714e-05	0.0201026	1.43534e-15
NFATC3	NO	38	4.90653e-05	0.0198631	0.187833
ZFX	NO	86	4.45792e-05	0.0194951	7.82911e-16
ZBTB16	NO	18	5.0782e-05	0.0194285	0.232135
MITF	NO	63	4.89668e-05	0.0192561	0.167402
ARID3A	YES	61	4.73149e-05	0.0189347	0.125123
EGR3	NO	49	4.91473e-05	0.0185265	0.164522
NFE2	NO	68	4.95246e-05	0.0183274	0.120858
RELA	NO	106	4.67814e-05	0.0177222	0.0703268
ELF5	NO	95	4.45772e-05	0.0165479	8.48154e-16
TFE3	NO	110	4.44346e-05	0.0163123	1.23961e-15
TFEC	NO	93	4.48954e-05	0.0156481	8.48154e-16
MEIS2	NO	24	4.95197e-05	0.0155264	0.163536
PITX2	YES	80	4.6753e-05	0.0149665	0.058632
PRRX1	NO	82	4.80561e-05	0.014667	0.0818809
FOS	NO	60	4.78423e-05	0.0142447	0.0944966
HSF1	NO	69	4.62065e-05	0.0140443	0.0605262
SIX4	NO	69	4.31611e-05	0.0138369	8.15533e-16
HOXA9	NO	30	4.81348e-05	0.0133704	0.1371
ZNF263	NO	85	4.36987e-05	0.0132434	8.48154e-16
ELK1	NO	101	4.35616e-05	0.0132051	1.10912e-15
KLF15	NO	28	4.91497e-05	0.0129598	0.130433
ESR1	NO	30	4.8506e-05	0.0122478	0.131731
NR4A1	NO	55	4.77145e-05	0.0116143	0.0607243
HOXC6	NO	18	4.60914e-05	0.0114612	0.126133
TCF21	NO	64	4.58127e-05	0.0114219	0.0507046
NFE2L1	NO	69	4.33783e-05	0.0105175	8.15533e-16
NR4A2	NO	33	4.76145e-05	0.0101361	0.085453
ALX3	NO	61	4.52878e-05	0.0100271	0.0316972
ISL1	NO	77	4.49479e-05	0.009815	7.17669e-16
NR6A1	NO	27	4.82276e-05	0.0097723	0.101124
HIVEP1	NO	66	4.31239e-05	0.00950795	6.52426e-16
FOSB	NO	25	4.72099e-05	0.00911628	0.0745946
TGIF1	NO	44	4.64123e-05	0.0087208	0.0438186
HOXC4	NO	24	4.6977e-05	0.0083982	0.0813716
TFAP2B	NO	51	4.34254e-05	0.00826589	5.21941e-16
KLF16	NO	38	4.61617e-05	0.00776685	0.0511281
SMAD1	NO	47	4.30886e-05	0.00764493	4.56698e-16
KLF8	NO	47	4.43518e-05	0.00762533	4.56698e-16
TCF3	NO	48	4.32395e-05	0.00741088	4.56698e-16
ZHX3	NO	49	4.44444e-05	0.00727679	4.56698e-16
E2F8	NO	34	4.30293e-05	0.00705474	3.91456e-16
MEF2C	NO	51	4.29019e-05	0.00704435	5.21941e-16
SRF	NO	58	4.33257e-05	0.0068806	5.54562e-16
ZNF350	NO	44	4.24683e-05	0.00667384	4.24077e-16
SOX5	NO	47	4.4236e-05	0.00608819	4.56698e-16
SIX5	NO	34	4.45494e-05	0.00599729	0.0227399
SP4	NO	32	4.28706e-05	0.00574295	2.93592e-16
DLX3	YES	21	4.41345e-05	0.0053321	2.12038e-16
ETV7	NO	36	4.27991e-05	0.00517057	3.09902e-16
SP100	NO	23	4.40529e-05	0.00514704	2.12038e-16
RARG	NO	24	4.37063e-05	0.00507995	2.28349e-16
HINFP	NO	32	4.28229e-05	0.00488094	2.93592e-16
ZNF711	NO	32	4.36796e-05	0.00484248	2.93592e-16
NFYB	NO	33	4.30663e-05	0.00424479	3.26213e-16
DBP	NO	18	4.27296e-05	0.00402109	1.54951e-16
MAZ	NO	31	4.32507e-05	0.00331795	2.93592e-16
NFKB2	NO	27	4.31351e-05	0.00331556	2.6097e-16
ZBTB14	NO	18	4.27551e-05	0.00313781	1.54951e-16
YY2	NO	12	4.2434e-05	0.00294494	1.14175e-16
HSF4	NO	17	4.26803e-05	0.0027194	1.95728e-16
TCF12	NO	16	4.25387e-05	0.00263629	1.46796e-16
TFAP2E	NO	11	4.2328e-05	0.00218895	1.06019e-16
ETV1	NO	14	4.26385e-05	0.00190935	1.38641e-16
SOX6	NO	15	4.25116e-05	0.00187477	1.46796e-16
CEBPZ	NO	12	4.25478e-05	0.0018382	1.14175e-16
PITX1	NO	18	4.26003e-05	0.00176961	1.54951e-16
MAX	NO	9	4.25007e-05	0.00170571	7.74756e-17
SPIB	NO	7	4.23837e-05	0.0015159	6.93203e-17
STAT6	NO	14	4.26785e-05	0.00148837	1.38641e-16
MLX	NO	8	4.25604e-05	0.00142049	7.33979e-17
NR5A2	NO	14	4.05334e-05	0.00138121	1.38641e-16
GLI2	NO	13	4.24646e-05	0.00134092	1.30485e-16
LHX6	NO	11	4.24827e-05	0.00118681	1.06019e-16
SOX15	NO	15	4.2346e-05	0.0011745	1.46796e-16
BATF3	NO	8	4.16997e-05	0.00107481	7.33979e-17
FOXO6	YES	6	4.2171e-05	0.00107152	5.70873e-17
ATF5	NO	7	4.20875e-05	0.00106185	6.93203e-17
MECP2	NO	9	4.18253e-05	0.000971002	7.74756e-17
ATF7	NO	7	4.21834e-05	0.000956581	6.93203e-17
IRF2	NO	5	4.12371e-05	0.000786763	4.48543e-17
MSX1	NO	7	4.05137e-05	0.000758619	6.93203e-17
POU2F2	NO	6	4.03193e-05	0.00072401	5.70873e-17
ZNF232	NO	2	3.84852e-05	0.000628661	1.83495e-17
ARNTL	NO	3	4.01252e-05	0.000527386	2.85436e-17
TP53	NO	3	4.09484e-05	0.000490942	2.85436e-17
IRF5	NO	5	3.93608e-05	0.000447609	4.48543e-17
NFATC4	NO	3	3.97141e-05	0.000432302	2.85436e-17
TCF7L1	NO	2	3.95867e-05	0.000419866	1.83495e-17
FOXP2	NO	4	4.02414e-05	0.000383251	3.6699e-17
TBX19	NO	3	3.97852e-05	0.000301542	2.85436e-17
GLIS2	NO	1	3.7968e-05	0.000285772	9.17474e-18
GATA4	NO	4	3.78029e-05	0.00026448	3.6699e-17
RUNX2	NO	2	3.75361e-05	0.000226131	1.83495e-17
KLF7	NO	2	3.79133e-05	0.000225141	1.83495e-17
AR	NO	2	3.72759e-05	0.000162224	1.83495e-17
SOX7	NO	2	3.63029e-05	0.00015492	1.83495e-17
SHOX2	NO	1	3.60425e-05	0.0001539	9.17474e-18
RFX2	NO	1	3.58038e-05	0.000136768	9.17474e-18
NR2C1	NO	1	3.61089e-05	0.000115132	9.17474e-18
ERF	NO	1	3.56468e-05	8.31986e-05	9.17474e-18
ESR2	NO	1	3.4256e-05	8.23807e-05	9.17474e-18
ZNF35	NO	1	3.49162e-05	7.02101e-05	9.17474e-18
